# Transposon-sequencing across multiple *Mycobacterium abscessus* isolates reveals significant functional genomic diversity among strains

**DOI:** 10.1101/2023.03.29.534805

**Authors:** Chidiebere Akusobi, Sanjeevani Choudhery, Bouchra S. Benghomari, Ian D. Wolf, Shreya Singhvi, Thomas R. Ioerger, Eric J. Rubin

## Abstract

*Mycobacterium abscessus (Mab)* is a clinically significant pathogen and a highly genetically diverse species due to its large accessory genome. The functional consequence of this diversity remains unknown mainly because, to date, functional genomic studies in *Mab* have been primarily performed on reference strains. Given the growing public health threat of *Mab* infections, understanding the functional genomic differences among *Mab* clinical isolates can provide more insight into how its genetic diversity influences gene essentiality, clinically relevant phenotypes, and importantly, potential drug targets. To determine the functional genomic diversity among *Mab* strains, we conducted transposon-sequencing (TnSeq) on 21 genetically diverse clinical isolates, including 15 *M. abscessus subsp. abscessus* isolates and 6 *M. abscessus subsp. massiliense* isolates, cataloging all the essential and non-essential genes in each strain. Pan-genome analysis revealed a core set of 3845 genes and a large accessory genome of 11,507. We identified 259 core essential genes across the 21 clinical isolates and 425 differentially required genes, representing ∼10% of the *Mab* core genome. We also identified genes whose requirements were sub-species, lineage, and isolate-specific. Finally, by correlating TnSeq profiles, we identified 19 previously uncharacterized genetic networks in *Mab*. Altogether, we find that *Mab* clinical isolates are not only genetically diverse but functionally diverse as well.
