## SupplementalTable_1 for "Transposon-sequencing across multiple *Mycobacterium abscessus* isolates reveals significant functional genomic diversity among strains"

### Sheet: Sheet1
Supplemental Table 1: Mab Lab Clinical Isolates and Characteristics
Strain	Infection Site	Sub-species	Colony Morphotype	Dominant Circulating Cluster (DCC)
ATCC 19977	Abscess Site: Knee	abscessus	smooth	DCC1
Massiliense CCUG 48898-T	Sputum	massiliense	smooth	DCC3
K21	Unknown	abscessus	rough
Bamboo	Sputum	abscessus	smooth
Taiwan Strains
35	Abscess Site: back, chest	abscessus	smooth
36	Pleural effusion	massiliense	smooth	DCC3
37	Lung biopsy	abscessus	rough
38	Ascites	massiliense		DCC3
40	Sputum	abscessus	rough	DCC1
41	Abscess Site: Left breast	massiliense
42	Abscess Site: Middle ear and mastoid	massiliense
43	Blood	massiliense		DCC3
44	Abscess Site: Right eye cornea	abscessus		DCC1
45	Skin pus site	abscessus	rough	DCC1
48	Abscess Site: Right breast	massiliense		DCC3
49	Abscess Site: Eye	massiliense	smooth
50	Neck lymph node	abscessus	smooth	DCC1
51	Lymph Node	abscessus	smooth	DCC1
52	Abscess Site: Otorrhea	massiliense	smooth	DCC3
53	Blood	abscessus	smooth	DCC1
54	Abscess Site: External ear	massiliense
55	Abscess Site: Cornea eye	abscessus	rough	DCC1
56	Lymph node	abscessus	rough
BWH Strains
B	Blood	abscessus	rough
C	Abscess Site: Abdominal wall	abscessus	rough	DCC1
D	Abscess Site: Abdominal wall	massiliense	rough	DCC3
E	Blood	abscessus	smooth	DCC1
F	Skin biopsy	massiliense	rough
