## SupplementalTable_2 for "Transposon-sequencing across multiple *Mycobacterium abscessus* isolates reveals significant functional genomic diversity among strains"

### Sheet: strains
# Supplemental Table 2 : Genome Sequencing Statistics				syntenic genome (aligned with ATCC 19977 chromosome)			complete genome (Abyss assemblies)				plasmids (found using Abyss, with high contig coverage)									genes with orthologs in other mycobacterial plasmids (Blast)
isolate	subspecies	origin	Genbank	filename	WGS depth of coverage (reads covering each site)	chromosome size (bp)	filename	num contigs (>1kb)	total size (bp)	N50	id	size( bp)	cov (relative to genome mean)	num ORFs	accessory count (presence in pan-genome for 30 isolates, median count over ORFs)	%GC(contig)	%GC(genome)	PlasmidSeeker detected?	notable genes (RAST annotation)	RepA	ParA/Soj	recombinase/resolvase	Abi-like	MobF/relaxase
ATCC 19977	abscessus		NC_010397.1								contig 128	23kb	3.1x	29		67.9	63.4	yes	invertase-resolvase; mercuric ion reductase	1141148.peg.9978	1141148.peg.4861	1141148.peg.4854,1141148.peg.4847	1141148.peg.4860	1141148.peg.4842
massiliense GO 06	massiliense	Brazil	NC_018150.2
CCUG 48898	massiliense		NZ_AHAR01000001.1
bolletii FLA003	bolletii	USA	CP014950.1
K21	abscessus		(Sequencing Data provided by M. Gengenbacher)	K21_abyss_sync3.fna	218.6	5129830
Bamboo	abscessus	Taiwan	NZ_MVDX00000000.1
BWH-A	abscessus	Boston
BWH-B	abscessus	Boston		Mab-BWH-B_abyss_sync3.fna	76.8	4962919	Mab-BWH-B_abyss.fna	49	4995405	288046	contig285	18kb	2.7x	20	1	62.9	65.6	no		905536.peg.4816	905536.peg.4831	905536.peg.4828	(not found)	905536.peg.4818
BWH-C	abscessus	Boston		Mab-BWH-C_abyss_sync3.fna	30.9	5083663	Mab-BWH-C_abyss.fna	59	5077412	158609	no							no
BWH-D	massiliense	Boston		Mab-BWH-D_abyss_sync3.fna	32.9	5066503	Mab-BWH-D_abyss.fna	69	5123945	147072	no							no
BWH-E	abscessus	Boston		Mab-BWH-E_abyss_sync3.fna	41.1	5510645	Mab-BWH-E_abyss.fna	65	5539114	197871	contig400	18kb	2.5x	17	1	63.6	63.8	no		905539.peg.5467	905539.peg.11226	905539.peg.5473	905539.peg.5471	905539.peg.5465
BWH-F	massiliense	Boston		Mab-BWH-F_abyss_sync3.fna	58	4958655	Mab-BWH-F_abyss.fna	49	4966586	190922	no							no
T35	abscessus	Taiwan		Mab-T35_abyss_sync3.fna	51.4	5174153	Mab-T35_abyss.fna	67	5248033	210550	no							no
T36	massiliense	Taiwan		Mab-T36_abyss_sync3.fna	53.4	5072532	Mab-T36_abyss.fna	43	5075015	188040	no							no
T37	abscessus	Taiwan		Mab-T37_abyss_sync3.fna	72.1	5323155	Mab-T37_abyss.fna	67	5337129	240379	contig361	19kb	1.5x	22	20	61.9	67.5	no	transposes genes, no plasmid genes
T38	massiliense	Taiwan		Mab-T38_abyss_sync3.fna	45.2	4994950	Mab-T38_abyss.fna	40	5006492	233158	no							no
T40	abscessus	Taiwan		Mab-T40_abyss_sync3.fna	55.7	5207926	Mab-T40_abyss.fna	67	5350621	181764	no							no
T41	massiliense	Taiwan		Mab-T41_abyss_sync3.fna	65.6	4855001	Mab-T41_abyss.fna	42	4862419	184312	no							no
T42	massiliense	Taiwan		Mab-T42_abyss_sync3.fna	58.3	4939745	Mab-T42_abyss.fna	40	4988662	218990	contig274	42kb	1.5x	47	1	62.7	68.6	no	two copies of plasmid genes	905547.peg.9681,905547.peg.9656	905547.peg.4684,905547.peg.4659	905547.peg.4686	905547.peg.4674,905547.peg.4661	905547.peg.4675,905547.peg.4650
T43	massiliense	Taiwan		Mab-T43_abyss_sync3.fna	58.8	4997636	Mab-T43_abyss.fna	42	5007114	188137	no							no
T44	abscessus	Taiwan		Mab-T44_abyss_sync3.fna	33	5233331	Mab-T44_abyss.fna	69	5237751	178750	contig437	104kb	1.5x	125	half:3, half:30 (the prophage genes)	64.6	63.9	no	same ORFs as T55; has prophage genes but no plasmid genes
T45	abscessus	Taiwan		Mab-T45_abyss_sync3.fna	33.1	5306525	Mab-T45_abyss.fna	69	5371068	133282	no							no
T46	M. fortuitum	Taiwan
T47	M. fortuitum	Taiwan
T48	massiliense	Taiwan		Mab-T48_abyss_sync3.fna	52	4995089	Mab-T48_abyss.fna	39	5007225	253973	no							no
T49	massiliense	Taiwan		Mab-T49_abyss_sync3.fna	55.7	5102255	Mab-T49_abyss.fna	45	5106637	226169	no							no
T50	abscessus	Taiwan		Mab-T50_abyss_sync3.fna	55	5151510	Mab-T50_abyss.fna	67	5295651	182298	contig391	11kb	3x	12	1	67.6	67	no	mobile element, transposase, enzymes (mercury); no plasmid genes
T51	abscessus	Taiwan		Mab-T51_abyss_sync3.fna	63.4	5128308	Mab-T51_abyss.fna	47	5137236	206212	no							no
T52	massiliense	Taiwan		Mab-T52_abyss_sync3.fna	68.9	4848536	Mab-T52_abyss.fna	54	4878310	172651	no							no
T53	abscessus	Taiwan		Mab-T53_abyss_sync3.fna	63.7	5166221	Mab-T53_abyss.fna	50	5171882	226049	no							no
T54	massiliense	Taiwan		Mab-T54_abyss_sync3.fna	55.3	5033815	Mab-T54_abyss.fna	46	5039396	226160	unclear							no
T55	abscessus	Taiwan		Mab-T55_abyss_sync3.fna	67.1	5247045	Mab-T55_abyss.fna	56	5248922	217203	contig403	104kb	1.7x	122	half:3, half:30	64.6	65.4	no	same ORFSs as T44; has prophage genes but no plasmid genes
T56	abscessus	Taiwan		Mab-T56_abyss_sync3.fna	79.1	5129161	Mab-T56_abyss.fna	59	5257285	243913	contig467	25kb	2.9x	30	2	65.7	64.2	no	has ParA and integrase-resolvase	905566.peg.5031	905566.peg.5009	905566.peg.5025	905566.peg.5010	905566.peg.5030
