## SupplementalTable_4 for "Transposon-sequencing across multiple *Mycobacterium abscessus* isolates reveals significant functional genomic diversity among strains"

### Sheet: Sheet1
Supplemetal Table 4 : Summary of TnSeq Data of Mab Clinical Isolates
Strain	Total Counts	Saturation	Transduction Efficiency
ATCC 19977-1	1176998	0.542	-
ATCC 19977-2	3600892	0.623	1.25e-05
ATCC 19977-3	4080756	0.641	-
T35-1	1831548	0.5	2.25e-06
T35-2	1616783	0.483	2.62e-06
T35-3	1729695	0.531	1.98e-06
T37-1	2992497	0.612	1.4e-06
T37-2	1952391	0.575	1.12e-06
T37-3	5274175	0.57	1.68e-06
T40-1	246211	0.087	7.52e-09
T40-2	563819	0.195	7.52e-09
T40-2	5521815	0.399	5e-08
T45-1	198438	0.354	-
T45-2	1698930	0.204	2.43e-07
T45-3	5716696	0.595	-
T49-1	4405844	0.704	4.74e-07
T49-2	5165838	0.635	2.45e-06
T49-3	8193606	0.725	8.26e-07
T50-1	1518695	0.569	6.76e-07
T50-2	3283804	0.612	6.25e-07
T50-3	5929671	0.551	2e-06
T51-1	9147112	0.568	1.38e-06
T51-2	2449706	0.592	1.72e-06
T51-3	5025195	0.698	9.26e-06
T53-1	4296110	0.61	2.17e-07
T53-2	12354485	0.607	2.35e-07
T53-3	3336900	0.658	2.98e-06
T55-1	2097375	0.45	5.26e-08
T55-2	4684055	0.365	4.74e-08
T55-3	1941664	0.604	4.5e-07
T56-1	2694002	0.623	1e-06
T56-2	2268647	0.627	7.52e-07
T56-3	2560036	0.581	1.08e-06
BWH-B-1	307362	0.332	-
BWH-B-2	1938717	0.152	1.05e-07
BWH-B-3	2915941	0.358	-
BWH-C-1	237244	0.4	-
BWH-C-2	1471695	0.478	1.65e-06
BWH-C-3	2140240	0.624	-
BWH-E-1	4270433	0.63	3.25e-07
BWH-E-2	3951136	0.618	4.5e-07
BWH-E-3	3313569	0.59	5e-07
BWH-F-1	2005017	0.614	6.49e-07
BWH-F-2	7829432	0.695	1.1e-06
BWH-F-3	1871907	0.615	7.25e-07
T36	1653017	0.703	2.92e-07
T52	2261957	0.654	1.82e-06
BWH-D	2234618	0.627	1.88e-06
Massiliense	2198930	0.643	1.45e-05
Bamboo	2137438	0.395	1e-07
K21	1506613	0.643	2.1e-07
