## SupplementalTable_5 for "Transposon-sequencing across multiple *Mycobacterium abscessus* isolates reveals significant functional genomic diversity among strains"

### Sheet: Sheet1
Supplemental Table 5: Correlation of Transposon Insertion Counts between Replicate Libraries
Strain	Library 1 vs Library 2	Library 1 vs Library 3	Library 2 vs Library 3
ATCC 19977	0.856	0.861	0.828
T35	0.754	0.821	0.74
T37	0.921	0.89	0.892
T45	-	0.769	-
T49	0.892	0.946	0.922
T50	0.942	0.933	0.927
T51	0.837	0.883	0.909
T53	0.874	0.892	0.884
T55	0.729	0.812	0.765
T56	0.926	0.88	0.886
BWH-B	-	-	0.498
BWH-C	-	-	0.796
BWH-E	0.916	0.904	0.902
BWH-F	0.921	0.906	0.916
