## SupplementalTable_10 for "Transposon-sequencing across multiple *Mycobacterium abscessus* isolates reveals significant functional genomic diversity among strains"

### Sheet: Sheet1
#Supplemental Table 10 : PCA Analysis - top 20 genes that separate subspecies
Gene	Percent Contribution
MAB_3159c	4.3592
MAB_2692c	2.90045
MAB_4178c	2.31631
MAB_3899c	2.27842
MAB_2850c	2.1184
MAB_0193c	1.92489
MAB_3737c	1.75296
MAB_4501c	1.70156
MAB_0416c	1.46911
MAB_4899c	1.4183
MAB_3381c	1.31495
MAB_0297	1.30406
MAB_1227	1.26485
MAB_0028c	1.22471
MAB_0379	1.10346
MAB_2725c	1.07256
MAB_4548	1.05085
MAB_4701	1.02555
MAB_0286	0.981217
MAB_0091	0.940009
