## SupplementalTable_11 for "Transposon-sequencing across multiple *Mycobacterium abscessus* isolates reveals significant functional genomic diversity among strains"

### Sheet: Sheet1
#Supplemental Table 11 : From PCA Analysis - top 20 genes that contribute to variation in Cluster 1 (T35, T37, T50 and T56)
Genes	Percent Contribution
MAB_2726c	8.80246
MAB_2724c	6.94109
MAB_2725c	6.48474
MAB_2773c	6.12875
MAB_2771c	5.33924
MAB_3333	2.23981
MAB_3591c	2.23505
MAB_3995	2.09164
MAB_4949c	1.91313
MAB_4550c	1.75742
MAB_3419	1.7227
MAB_0561	1.72121
MAB_2372	1.55799
MAB_2699c	1.49232
MAB_2116	1.42796
MAB_3676	1.39363
MAB_4549c	1.27993
MAB_2367	1.20728
MAB_1055c	1.18645
MAB_4950c	1.14557
