## SupplementalTable_13 for "Transposon-sequencing across multiple *Mycobacterium abscessus* isolates reveals significant functional genomic diversity among strains"

### Sheet: gene_memebership_annotation
# Supplemental Table 13 : Network Analysis using Cytoscape - clustering of genes into communities
Pan Orf ID	MAB ID	Community ID	Gene Annotation
158465	/	0	Uncharacterized glycosyltransferase Rv1524/MT1575 (EC 2.-.-.-)
160106	/	0	hypothetical protein
154971	/	0	hypothetical protein
157193	/	0	hypothetical protein
159846	MAB_0028c/	0	hypothetical protein
153701	MAB_0053c/	0	Probable cytidine/deoxycytidylate deaminase
156808	MAB_0073c/	0	Oxidoreductase, short-chain dehydrogenase/reductase family
159164	MAB_0087c/phoA	0	Alkaline phosphatase (EC 3.1.3.1)
155134	MAB_0194/dhaK	0	Phosphoenolpyruvate-dihydroxyacetone phosphotransferase (EC 2.7.1.121), dihydroxyacetone binding subunit DhaK
153480	MAB_0286/	0	hypothetical protein
153661	MAB_0297/	0	2-amino-2-deoxy-isochorismate hydrolase PhzD (EC 3.-.-.-)
156175	MAB_0362c/nagA	0	N-acetylglucosamine-6-phosphate deacetylase (EC 3.5.1.25)
160598	MAB_0379/	0	Conserved hypothetical protein (MaoC-like dehydratase?)
160162	MAB_0501c/	0	hydrolase, CocE/NonD family
155941	MAB_0520/	0	FIG021250: possible hydrolase
153697	MAB_0548c/	0	Putative iron compound ABC transporter, ATP-binding protein
158220	MAB_0551/	0	Predicted cobalt transporter CbtA
156610	MAB_0615/	0	Acyl-CoA dehydrogenase (EC 1.3.8.-), Mycobacterial subgroup FadE29; Acyl-CoA dehydrogenase IgrC
160312	MAB_0634c/	0	Putative cation antiporter NADH dehydrogenase subunit
157479	MAB_0719/	0	ABC transporter, substrate-binding protein (cluster 5, nickel/peptides/opines)
155046	MAB_0721/	0	Oligopeptide ABC transporter, permease protein OppC (TC 3.A.1.5.1)
155524	MAB_0727/	0	Putative dihydrodipicolinate reductase
154200	MAB_0809c/	0	PPE family protein, PPW subgroup => PPE4, component of Type VII secretion system ESX-3
160489	MAB_0822/	0	Glutaryl-CoA dehydrogenase (EC 1.3.8.6)
156101	MAB_0824/	0	Putative L-carnitine dehydratase
157318	MAB_0834/	0	Putative enoyl-CoA hydratase/isomerase
155084	MAB_0941/	0	hypothetical protein
160715	MAB_0965/	0	FIG01000211: hypothetical protein
154669	MAB_0972/	0	Aldehyde dehydrogenase (EC 1.2.1.3)
158223	MAB_1312/	0	Alkyl sulfatase and related hydrolases, MBL-fold metallo-hydrolase superfamily
153324	MAB_1325c/	0	Probable NADPH dependent 2,4-dienoyl-CoA reductase FadH
158664	MAB_2145/nuoL	0	NADH-ubiquinone oxidoreductase chain L (EC 1.6.5.3)
156779	MAB_2181c/	0	Putative amidase MSMEG_6673
159412	MAB_2294c/	0	Monooxygenase, flavin-binding family
153540	MAB_2395/	0	Acyl-CoA dehydrogenase (EC 1.3.8.1), Mycobacterial subgroup FadE21
158145	MAB_2544c/	0	Agmatine deiminase (EC 3.5.3.12)
155121	MAB_2589c/	0	hypothetical protein
156751	MAB_3240c/	0	Probable ammonia channel (ammonia transporter)
158821	MAB_3254c/kdpA	0	Potassium-transporting ATPase A chain (EC 3.6.3.12) (TC 3.A.3.7.1)
152863	MAB_3255c/mutM	0	Formamidopyrimidine-DNA glycosylase (EC 3.2.2.23)
156000	MAB_3275/	0	putative cytochrome P450 hydroxylase
157676	MAB_3400/	0	Cinnamyl alcohol dehydrogenase/reductase (EC 1.1.1.195) @ Alcohol dehydrogenase (EC 1.1.1.1)
153879	MAB_3443/	0	hypothetical protein
160338	MAB_3498c/	0	UPF0182 membrane protein Mvan_1814
154946	MAB_3520c/	0	Putative uroporphyrinogen-III synthase (EC 4.2.1.75), related to YjjA (in BS) / Response regulator
155418	MAB_3522c/nirB	0	Nitrite reductase [NAD(P)H] large subunit (EC 1.7.1.4)
157597	MAB_3588/	0	Fatty-acyl-CoA oxidase (EC 1.3.3.6), related to yeast fatty acid beta-oxidation enzyme POX1
159185	MAB_3628c/	0	Forms CoA derivatives of steroids with isopropanoyl side chains, likely occurring as degradation intermediates
156310	MAB_3656c/	0	Probable dihydrolipoamide dehydrogenase LpdA
159521	MAB_3657/	0	AIG2-like domain protein
153460	MAB_3661/	0	Probable phosphomannomutase PmmB
157039	MAB_3685/	0	Hydrolase, alpha/beta fold family
158446	MAB_3740c/	0	Glutamate decarboxylase (EC 4.1.1.15)
157285	MAB_3830c/mftG	0	Probable dehydrogenase (glucose-methanol-choline oxidoreductase?)
154325	MAB_3859c/	0	Enoyl-CoA hydratase EchA4 (EC 4.2.1.17)
154894	MAB_3863/	0	Ligand-binding SRPBCC domain protein family
160380	MAB_3865/	0	hypothetical protein
154869	MAB_4017c/	0	Cyclohexanone monooxygenase (EC 1.14.13.22)
156602	MAB_4061c/	0	L,D-transpeptidase => LprQ
155361	MAB_4125/	0	Nitrilotriacetate monooxygenase component A (EC 1.14.13.-)
159445	MAB_4160/	0	Long-chain-fatty-acid--CoA ligase (EC 6.2.1.3) @ Long-chain fatty-acid-CoA ligase (EC 6.2.1.3), Mycobacterial subgroup FadD17
153494	MAB_4178c/	0	Oxidoreductase, short-chain dehydrogenase/reductase family
154088	MAB_4180/	0	Putative transcriptional regulator, IclR family
154652	MAB_4182/cysC	0	Sulfate adenylyltransferase subunit 1 (EC 2.7.7.4)
155903	MAB_4302/	0	hypothetical protein
160482	MAB_4477c/	0	FIG00823655: hypothetical protein
156901	MAB_4514c/	0	Putative Mce family protein
158137	MAB_4515c/	0	Putative Mce family protein
158555	MAB_4520c/	0	Two-component system sensor histidine kinase
154714	MAB_4574c/	0	Probable transcriptional regulator, TetR family
160749	MAB_4653/	0	FIG00823447: hypothetical protein
159893	MAB_4655/	0	Conserved hypothetical protein (metallophosphoesterase-like)
157301	MAB_4656/	0	hypothetical protein
155662	MAB_4693/	0	Probable cytochrome P450
154565	MAB_4701/	0	FIG01292463: hypothetical protein
157242	MAB_4717c/	0	Putative Na(+)/H(+) antiporter
155099	MAB_4736/	0	Conserved hypothetical protein (serine/threonine-protein kinase PknE?)
160317	MAB_4737/	0	Similar to citrate lyase beta chain, 3
154672	MAB_4743c/	0	Putative dehydrogenase/reductase
154286	MAB_4746/	0	Transmembrane transport protein MmpL family
160026	MAB_4913c/	0	Oxidoreductase, short-chain dehydrogenase/reductase family
155148	MAB_4926/	0	FIG01194994: hypothetical protein
157149	MAB_0039c/	1	FIG00824290: FHA domain protein
158894	MAB_0205c/	1	Lipid-linked-N-acetylgalactosamine-dependent galactosamine transferase, involved in arabinogalactan modification
155458	MAB_0311c/	1	FAD/FMN-containing dehydrogenase Mvan_5531
154500	MAB_0441/	1	Transcriptional regulator
158624	MAB_0813c/	1	Putative transcriptional regulator, IclR
159722	MAB_1123/rsmI	1	16S rRNA (cytidine(1402)-2'-O)-methyltransferase (EC 2.1.1.198)
160644	MAB_1149/	1	Probable transcriptional regulator, TetR family
155526	MAB_1187c/	1	3-hydroxyisobutyryl-CoA hydrolase (EC 3.1.2.4)
154540	MAB_1352/glgC	1	Glucose-1-phosphate adenylyltransferase (EC 2.7.7.27)
154295	MAB_1478/	1	CysO-cysteine peptidase
155359	MAB_1716c/	1	ABC transporter, permease protein 2 (cluster 1, maltose/g3p/polyamine/iron)
158146	MAB_1884c/aceE	1	Probable pyruvate dehydrogenase E1 component AceE
154617	MAB_1952c/	1	adenosylcobinamide-GDP ribazoletransferase
156769	MAB_1988c/	1	Serine/threonine protein kinase PknL (EC 2.7.11.1)
158071	MAB_2018/	1	hypothetical protein
156931	MAB_2195/	1	Precorrin-6Y C(5,15)-methyltransferase [decarboxylating] (EC 2.1.1.132)
158219	MAB_2196/cobM	1	Precorrin-4 C(11)-methyltransferase (EC 2.1.1.133)
153835	MAB_2201/cobN	1	Aerobic cobaltochelatase CobN subunit (EC 6.6.1.2)
155880	MAB_3155c/	1	Cobyrinic acid a,c-diamide synthetase (EC 6.3.5.11)
156059	MAB_3163c/	1	Cobyric acid synthase (EC 6.3.5.10)
159237	MAB_3164c/map	1	Methionine aminopeptidase (EC 3.4.11.18)
156773	MAB_3267c/	1	Pyruvate carboxylase (EC 6.4.1.1)
157776	MAB_3282c/	1	hypothetical protein
156775	MAB_3290/	1	Polyphosphate kinase (EC 2.7.4.1)
156928	MAB_3291/	1	Possible hydrolase mutT1 (EC 3.-.-.-)
158084	MAB_3306c/	1	hypothetical protein
156904	MAB_3315/	1	Putative ABC transporter ATP-binding protein
154105	MAB_3454/	1	FIG00826601: hypothetical protein
160406	MAB_4034/	1	MCE-family protein MceD / MCE-family lipoprotein MceE
155113	MAB_4035/	1	Putative Mce family protein
154047	MAB_4539c/	1	Methylcrotonyl-CoA carboxylase biotin-containing subunit (EC 6.4.1.4)
153251	MAB_4543c/	1	hypothetical protein
153782	/	2	hypothetical protein
155832	/	2	MmcH
160319	/	2	hypothetical protein
155739	/	2	hypothetical protein
153322	/	2	Dipeptidyl peptidase IV in 4-hydroxyproline catabolic gene cluster
154225	MAB_0397c/	2	hypothetical protein
160164	MAB_0482c/	2	hypothetical protein
153237	MAB_1356/	2	hypothetical protein
159247	MAB_2255/	2	Probable non-ribosomal peptide synthetase
155890	MAB_2258/	2	Peptide synthetase and polyketide synthase
156984	MAB_2539c/	2	Long-chain-fatty-acid--CoA ligase (EC 6.2.1.3)
160130	MAB_2582/	2	Two-component system sensor histidine kinase
155984	MAB_2916/	2	hypothetical protein
159610	MAB_3679c/	2	hypothetical protein
157372	MAB_3703c/	2	Error-prone repair homolog of DNA polymerase III alpha subunit (EC 2.7.7.7)
153365	MAB_3729c/	2	hypothetical protein
153094	MAB_4317/	2	hypothetical protein
154157	MAB_4344c/	2	NAD-specific glutamate dehydrogenase (EC 1.4.1.2), large form
156790	MAB_4348c/	2	Nitrilase/cyanide hydratase and apolipoprotein N-acyltransferase
157619	MAB_4349c/	2	hypothetical protein
156702	MAB_4362/	2	Long-chain-fatty-acid--CoA ligase (EC 6.2.1.3)
156459	MAB_4370c/	2	Putative large terminal subunit of phenylpropionate dioxygenase
160255	MAB_4375/dmpG	2	4-hydroxy-2-oxovalerate aldolase (EC 4.1.3.39)
152955	MAB_4805/	2	Beta-lactamase-like hypothetical protein
160748	/	3	hypothetical protein
153749	MAB_0034c/	3	Serine/threonine-protein kinase PknA (EC 2.7.11.1)
160405	MAB_0326/	3	Putative transcriptional regulator, MarR family
155044	MAB_0522c/	3	Cyclohexanone monooxygenase (EC 1.14.13.22)
159978	MAB_0574c/	3	Conserved hypothetical protein (LamB/YcsF)
156217	MAB_1422c/	3	Acyl-CoA dehydrogenase; probable dibenzothiophene desulfurization enzyme
158815	MAB_1482/murI	3	Probable glutamate racemase MurI
160145	MAB_1698/	3	Putative Mce family protein
156878	MAB_1972c/	3	Conserved hypothetical protein (methyltransferase?)
159407	MAB_1996/	3	FIG017342: transmembrane protein
160523	MAB_2037/	3	Transmembrane transport protein MmpL family
153818	MAB_2038/	3	Putative transport protein
156497	MAB_2071/	3	Oxidoreductase, short-chain dehydrogenase/reductase family
153542	MAB_2072/	3	FIG00823655: hypothetical protein
159535	MAB_2215/	3	FIG00822025: hypothetical protein
156288	MAB_2222c/	3	hydrolase, CocE/NonD family
152942	MAB_2291/	3	hypothetical protein
160090	MAB_2612/	3	NTD biosynthesis operon putative oxidoreductase NtdC (EC 1.-.-.-)
156744	MAB_2700c/	3	Lipoprotein signal peptidase (EC 3.4.23.36)
158355	MAB_3055c/	3	probable iron-sulfur binding protein YPO1417
160500	MAB_3515c/	3	Probable ATP-dependent DNA helicase
159516	MAB_3516c/	3	Probable ATP-dependent DNA helicase
155219	MAB_3517/	3	Putative hydrolase, alpha/beta fold LipV
157099	MAB_4386/	3	Arginine exporter protein ArgO
153491	MAB_4728c/	3	Putative DNA glycosylase Nei
154840	MAB_0099/	4	Cyclohexanone monooxygenase (EC 1.14.13.22)
154962	MAB_0136/	4	hypothetical protein
155040	MAB_0434c/	4	hypothetical protein
160609	MAB_0442/	4	Putative transposase/integrase
156381	MAB_0443/	4	Putative transposase/integrase
159374	MAB_0445/	4	Osmosensitive K+ channel histidine kinase KdpD (EC 2.7.3.-)
154031	MAB_0447c/	4	hypothetical protein
158511	MAB_0449/	4	Lead, cadmium, zinc and mercury transporting ATPase (EC 3.6.3.3) (EC 3.6.3.5); Copper-translocating P-type ATPase (EC 3.6.3.4)
156991	MAB_0450c/	4	Putative ABC transport system membrane protein
159015	MAB_0463c/	4	Probable oxidase (copper-binding protein)
156145	MAB_0529c/	4	hypothetical protein
158054	MAB_0816/	4	Probable glucose-methanol-choline oxidoreductase
154163	MAB_0818/	4	Lysine 2-monooxygenase (EC 1.13.12.2)
160163	MAB_0820c/	4	NAD-specific glutamate dehydrogenase (EC 1.4.1.2), large form
156611	MAB_2982c/	4	hypothetical protein
157980	MAB_3114/	4	hypothetical protein
160535	MAB_3308/	4	Putative transcriptional regulator, LysR family
155704	MAB_3309c/	4	Putative inner membrane protein
152834	MAB_3564c/	4	Hypothetical dipeptidyl aminopeptidase/ acylaminoacyl-peptidase related protein
159843	MAB_4322/	4	Succinate-semialdehyde dehydrogenase [NAD] (EC 1.2.1.24); Succinate-semialdehyde dehydrogenase [NADP+] (EC 1.2.1.79)
159070	MAB_4465/	4	Transcriptional regulator, IclR family
155404	MAB_0058c/	5	Proline and alanine rich protein EspI, component of Type VII secretion system ESX-1
156479	MAB_0660/	5	hypothetical protein Rv0098
158544	MAB_0661/fadD10	5	Polyketide synthase modules and related proteins @ Long-chain fatty-acid-CoA ligase (EC 6.2.1.3), Mycobacterial subgroup FadD10
160067	MAB_0720/	5	Oligopeptide ABC transporter, permease protein OppB (TC 3.A.1.5.1)
155582	MAB_1162c/	5	Ferrous iron transport periplasmic protein EfeO, contains peptidase-M75 domain and (frequently) cupredoxin-like domain
158307	MAB_1333/	5	FIG00822285: hypothetical protein
157047	MAB_1359c/	5	Putative ABC transporter, ATP-binding protein
157764	MAB_3211c/	5	Carbonic anhydrase, beta class (EC 4.2.1.1)
160196	MAB_3460c/	5	Cell envelope-associated transcriptional attenuator LytR-CpsA-Psr, subfamily A1
155030	MAB_3757/eccD	5	Integral membrane protein EccD4, component of Type VII secretion system ESX-4
155445	MAB_3828c/	5	Ethanolamine ammonia-lyase heavy chain (EC 4.3.1.7)
159043	MAB_3829c/eat	5	Ethanolamine permease
153105	MAB_3881/	5	Cyclopropane-fatty-acyl-phospholipid synthase 1, CmaA1 (EC 2.1.1.79)
160205	MAB_4204/	5	Probable copper amine oxidase
154062	MAB_4231/	5	Metallo-beta-lactamase superfamily protein
155626	MAB_4668c/	5	AMP-dependent synthetase and ligase
154711	/	6	hypothetical protein
154100	/	6	hypothetical protein
159588	MAB_0756c/	6	Transcriptional regulator, TetR family
159274	MAB_1017c/	6	Probable O-antigen transporter, MOP superfamily
158080	MAB_1061/	6	Twin-arginine translocation protein TatA
159925	MAB_1285c/	6	hypothetical protein
158305	MAB_1547c/	6	Sulfatase family protein
156100	MAB_2686c/bioD	6	Dethiobiotin synthase BioD (EC 6.3.3.3)
158850	MAB_3575c/	6	Polyketide synthase modules and related proteins
156326	MAB_3705/	6	Putative TetR family regulatory protein
155409	MAB_3840/	6	NG,NG-dimethylarginine dimethylaminohydrolase 1 (EC 3.5.3.18)
155210	MAB_3899c/rpmG	6	LSU ribosomal protein L33p @ LSU ribosomal protein L33p, zinc-dependent
159375	MAB_4346c/	6	Malonate-semialdehyde dehydrogenase [inositol] (EC 1.2.1.18)
158187	MAB_4350c/	6	Uncharacterized amino acid permease, GabP family
159312	/	7	hypothetical protein
154177	MAB_0122/	7	hypothetical protein
159548	MAB_0408c/ponA2	7	Probable bifunctional membrane-associated penicillin-binding protein PonA2/glycosyl transferase
158408	MAB_1364/	7	Serine protease HtrA (DegP protein)
157513	MAB_2368/	7	Segregation and condensation protein A
157216	MAB_2376c/	7	hypothetical protein
158539	MAB_2724c/	7	Aerotolerance protein BatA
159222	MAB_2725c/	7	hypothetical protein PA3071
155403	MAB_2726c/	7	MoxR-like ATPase in aerotolerance operon
158478	MAB_2882c/ruvB	7	Holliday junction ATP-dependent DNA helicase RuvB (EC 3.6.4.12)
158249	MAB_2883c/ruvA	7	Holliday junction ATP-dependent DNA helicase RuvA (EC 3.6.4.12)
153813	MAB_3246c/smc	7	Probable chromosome partition protein Smc
160735	MAB_3333/	7	Glucose/sorbosone dehydrogenase, lipoprotein LppZ
153712	/	8	FIG00827769: hypothetical protein
157316	/	8	Hydroxymethylglutaryl-CoA lyase (EC 4.1.3.4)
153900	MAB_0056c/hrpA	8	ATP-dependent helicase HrpA
157704	MAB_0062/	8	Pyridine nucleotide-disulphide oxidoreductase family
157436	MAB_0074c/	8	Cyclohexanone monooxygenase (EC 1.14.13.22)
154155	MAB_0080c/	8	3-ketosteroid-9-alpha-monooxygenase, oxygenase component (EC 1.14.13.142)
154555	MAB_0168c/	8	Putative N-acetymuramoyl-L-alanine amidase
155028	MAB_1921/	8	Glutamine synthetase adenylyl-L-tyrosine phosphorylase (EC 2.7.7.89) / Glutamate-ammonia-ligase adenylyltransferase (EC 2.7.7.42)
155122	MAB_4306/	8	Putative transglutaminase-like protein
156154	MAB_4909/	8	gamma-aminobutyrate (GABA) permease @ L-arginine permease
158135	MAB_4911c/	8	Probable acyl-CoA dehydrogenase FadE
158073	/	9	Niacin transporter NiaP
154211	MAB_0011c/	9	Hypothetical protein
155211	MAB_0785/	9	Hypothetical protein
156376	MAB_0786/	9	Hypothetical protein
158543	MAB_0793/	9	Hypothetical protein
160718	MAB_0795/	9	Hypothetical protein
156213	MAB_0802/	9	Hypothetical protein
154342	MAB_1042c/ctaD	9	Cytochrome c oxidase polypeptide I (EC 1.9.3.1)
154766	MAB_1720/	9	Two-component transcriptional response regulator SCO5283, OmpR family
158009	MAB_2414c/	9	Conserved hypothetical protein (peptidase?)
157886	MAB_2953/	9	hypothetical protein
158725	MAB_4365c/	9	3-(cis-5,6-dihydroxycyclohexa-1, 3-dien-1-yl)propanoate dehydrogenase
154813	/	10	FIG00832116: hypothetical protein
155032	MAB_0115c/	10	Regulator protein EspR, component of Type VII secretion system ESX-1
156681	MAB_0152/	10	putative ankyrin-like protein.
155385	MAB_0553c/mhuD	10	Conserved hypothetical protein (antibiotic biosynthesis monooxygenase?)
155505	MAB_1384/	10	NAD-dependent malic enzyme (EC 1.1.1.38)
157236	MAB_1974/ripC	10	Cell wall-associated hydrolases (invasion-associated proteins)
158377	MAB_1992c/	10	Geranylgeranyl diphosphate synthase (EC 2.5.1.29)
153321	MAB_2319c/lysX	10	L-O-lysylphosphatidylglycerol synthase (EC 2.3.2.3) / Lysyl-tRNA synthetase (class II) (EC 6.1.1.6), L-O-lysylphosphatidylglycerol synthetase specific
159401	/	11	hypothetical protein
152992	/	11	hypothetical protein
156035	MAB_1835c/	11	Immunogenic protein MPT64 precursor
158885	MAB_2607/	11	Cyclohexanone monooxygenase (EC 1.14.13.22)
158564	MAB_2609/fadD1	11	Long-chain-fatty-acid--CoA ligase (EC 6.2.1.3) @ Long-chain fatty-acid-CoA ligase (EC 6.2.1.3), Mycobacterial subgroup FadD1
153857	MAB_2635c/	11	Conserved hypothetical protein (sensor protein?)
156149	MAB_3141/	11	hypothetical protein
153637	MAB_4642c/	11	Conserved hypothetical protein (putative alanine racemase)
152975	MAB_0287/	12	Probable fatty-acid-CoA ligase FadD
159798	MAB_1398c/	12	FAD/FMN-containing dehydrogenases
157040	MAB_3864c/	12	hypothetical protein
157999	MAB_4240c/	12	Transmembrane transport protein MmpL8/MmpL10/MmpL12
159564	MAB_4714c/	12	Polyketide synthase modules and related proteins @ Long-chain fatty-acid-CoA ligase (EC 6.2.1.3), Mycobacterial subgroup FadD9
155820	MAB_4756c/	12	2-polyprenyl-6-methoxyphenol hydroxylase and related FAD-dependent oxidoreductases
155217	MAB_4762/	12	FIG00826512: hypothetical protein
158912	MAB_0486c/	13	ATP-dependent RNA helicase, DEAD/DEAH box family
155746	MAB_0950c/	13	Uncharacterized amino acid permease, GabP family
156438	MAB_1695/	13	Putative Mce family protein
157915	MAB_4414/	13	Putative NAD-binding protein (D-isomer specific 2-hydroxyacid dehydrogenase?)
155334	MAB_4619/	13	2-methylcitrate synthase (EC 2.3.3.5)
153457	MAB_4654/	13	Copper binding protein, plastocyanin/azurin family
158708	MAB_4775c/	13	hypothetical protein
158334	/	14	phage Gp37Gp68 family protein
158870	/	14	hypothetical protein
154625	/	14	hypothetical protein
160732	MAB_0805/	14	hypothetical protein
155266	MAB_0806/	14	Hypothetical conserved lipoprotein LppR
160256	MAB_0989/	14	Putative HTH-type transcriptional regulator TetR
158340	/	15	hypothetical protein
160681	/	15	hypothetical protein
155590	MAB_0559/	15	Probable carbonic anhydrase (carbonate dehydratase)
156518	MAB_0612c/	15	3-ketoacyl-CoA thiolase (EC 2.3.1.16) @ Probable acetyl-CoA acetyltransferase FadA5 (EC 2.3.1.9)
159583	MAB_1080/	15	Hypothetical porin precursor
158647	MAB_1135c/	15	Probable membrane protein, MmpS
154260	/	16	hypothetical protein
159894	MAB_0010c/	16	Thioredoxin reductase (EC 1.8.1.9)
153024	MAB_1714/	16	Transmembrane component of energizing module of ECF transporters in Mycobacteria
157781	MAB_2610/	16	NTD biosynthesis operon protein NtdA
153549	MAB_2692c/	16	Uncharacterized flavin-binding protein SCO0775
156093	MAB_0708/	17	Predicted membrane protein (DUF2319)
153102	MAB_1177/	17	hypothetical protein
158262	MAB_2212/	17	Probable polyketide synthase
157119	MAB_2658/	17	hypothetical protein
160543	MAB_3086/	17	hypothetical protein
154787	MAB_0400c/recC	18	Exodeoxyribonuclease V gamma chain (EC 3.1.11.5)
160444	MAB_0421/marP	18	Trypsin-like serine protease with C-terminal PDZ domain
154301	MAB_0425c/acs	18	Acetyl-CoA synthetase (EC 6.2.1.1)
160671	MAB_0724c/	18	Putative amidase MSMEG_2521
158393	MAB_2547c/	18	hypothetical protein
